# Genetic signatures for lineage/sublineage classification of HPV16, 18, 52 and 58 variants

**DOI:** 10.1101/2020.07.30.229112

**Authors:** Zhihua Ou, Zigui Chen, Yanping Zhao, Haorong Lu, Wei Liu, Wangsheng Li, Chunyu Geng, Guohai Hu, Xiaman Wang, Peidi Ren, Na Liu, Shida Zhu, Ling Lu, Junhua Li

## Abstract

Increasing evidences indicate that high-risk HPV variants are heterogeneous in carcinogenicity and ethnic dispersion. In this work, we identified genetic signatures for convenient determination of lineage/sublineage of HPV16, 18, 52 and 58 variants. Using publicly available genomes, we found that E2 of HPV16, L2 of HPV18, L1 and LCR of HPV52, and L2, LCR and E1 of HPV58 contain the proper genetic signature for lineage/sublineage classification. Sets of hierarchical signature nucleotide positions (SNPs) were further confirmed for high accuracy (>98%) by classifying HPV genomes obtained from Chinese females, which included 117 HPV16 variants, 48 HPV18 variants 117 HPV52 variants and 89 HPV58 variants. The circulation of HPV variants posing higher cancer risk in Eastern China, such as HPV16 A4 and HPV58 A3, calls for continuous surveillance in this region. The marker genes and signature nucleotide positions may facilitate cost-effective diagnostic detections of HPV variants in clinical settings.
