## Supplementary Table 2 for "Genetic signatures for lineage/sublineage classification of HPV16, 18, 52 and 58 variants"

### Sheet: sheet1
Supplementary Table 2: Reference HPV complete genomes selected for the four HPV types.
Accession Number	Length	HPV Type	Lineage	Sublineage
K02718	7906	16	A	A1
KU641509	7908	16	D	D1
LC456620	7905	16	A	A4
LC456623	7909	16	A	A4
LC456632	7905	16	A	A3
LC456185	7905	16	A	A3
AY686579	7906	16	D	D2
KU053936	7907	16	D	D2
KX947283	7906	16	C	C1
KX947275	7906	16	A	A1
KX947271	7906	16	A	A1
KY549243	7905	16	A	A2
KY549231	7902	16	C	C1
KY549190	7906	16	Undefined	Undefined
KY549178	7906	16	A	A1
KY549176	7905	16	A	A2
AF536180	7906	16	B	B1
AF536179	7904	16	A	A2
FJ610151	7906	16	A	A1
AF472509	7904	16	C	C1
HQ644241	7908	16	D	D2
LC456618	7908	16	D	D3
KX947285	7906	16	D	D3
AF402678	7906	16	D	D3
KU053910	7907	16	B	B1
KU053907	7908	16	B	B1
KU053915	7912	16	B	B3
HQ644298	7909	16	B	B2
KU053914	7907	16	B	B4
HQ644252	7904	16	C	C1
KY549208	7908	16	D	D4
HQ644244	7904	16	C	C2
KU053920	7904	16	C	C3
KU053931	7909	16	D	D4
AB818689	7907	16	D	D4
KU053912	7907	16	B	B4
HQ644243	7904	16	C	C3
KU053911	7905	16	B	B4
KU053925	7904	16	C	C4
HQ644236	7905	16	A	A3
AF534061	7905	16	A	A4
HQ644257	7885	16	D	D1
KU053923	7900	16	C	C4
KU053926	7884	16	D	D1
MF288727	7844	18	A	A5
MF288726	7857	18	A	Ax
MF288722	7857	18	A	A2
MF288720	7857	18	A	A1
MF288715	7857	18	A	A1
MF288669	7857	18	A	A3
MF288661	7824	18	B	B2
MF288658	7824	18	B	B1
KC470230	7837	18	C	C
KC470229	7837	18	C	C
KC470228	7844	18	B	B3
KC470226	7844	18	B	B3
KC470225	7824	18	B	B2
KC470223	7824	18	B	B2
KC470222	7824	18	B	B1
KC470213	7857	18	A	A4
KC470211	7857	18	A	A2
AY262282	7857	18	A	A1
GQ180787	7844	18	A	A5
GQ180786	7857	18	A	A3
EF202155	7824	18	B	B1
EF202152	7844	18	B	B3
EF202151	7857	18	A	A4
EF202150	7857	18	A	A4
EF202147	7857	18	A	A3
EF202146	7857	18	A	A2
LC270059	7937	52	A	A1
LC270047	7960	52	B	B2
AB819273	7960	52	B	B2
HQ537748	7937	52	D	D
HQ537751	7934	52	D	D
HQ537746	7962	52	C	C2
HQ537745	7962	52	C	C2
HQ537744	7974	52	C	C1
HQ537743	7960	52	B	B2
HQ537741	7951	52	B	B1
HQ537740	7962	52	B	B1
HQ537735	7937	52	A	A1
GQ472848	7960	52	B	B2
X74481	7942	52	A	A1
HQ537739	7933	52	A	A2
HQ537738	7933	52	A	A2
KY225956	7825	58	B	B2
LC270123	7836	58	A	A3
LC270084	7824	58	A	A1
KX514422	7824	58	A	A2
GQ472850	7824	58	A	A2
KC860270	7824	58	A	A1
HQ537765	7825	58	B	B2
HQ537764	7825	58	B	B2
HQ537763	7823	58	B	B1
HQ537762	7823	58	B	B1
HQ537761	7823	58	B	B1
HQ537758	7836	58	A	A3
HQ537757	7836	58	A	A3
HQ537752	7824	58	A	A2
D90400	7824	58	A	A1
HQ537774	7820	58	C	C
HQ537777	7820	58	C	C
HQ537776	7820	58	C	C
KY225964	7817	58	D	D1
HQ537768	7814	58	D	D1
HQ537766	7814	58	D	D1
KY225966	7817	58	D	D2
HQ537770	7817	58	D	D2
HQ537769	7817	58	D	D2
