## Supplementary Table 4 for "Genetic signatures for lineage/sublineage classification of HPV16, 18, 52 and 58 variants"

### Sheet: HPV_genomes_by_this_study
Supplementary Table 4: Classification of the HPV16, 18, 52, 58 genomes generated by this study. The viral genomes have been deposited into CNSA (CNGB Sequence Archive) of CNGBdb with accession number CNP0001117 (https://db.cngb.org/cnsa/).
CNSA Accession Number	Strain	HPV Type	Collection Year	Country	Lineage by Full Genome	Sublineage by Full Genome	Sublineage by E1	Sublineage by E2	Sublineage by L1	Sublineage by L2	Sublineage by LCR	Lineage by SNP	Sublineage by SNP
CNA0014438	HPV16/China/A220/2017	HPV16	2017	China	A	A4	A4	A4	A1	A1	A4	A	A4
CNA0014571	HPV52/China/A353/2017	HPV52	2017	China	A	A1	A1	A1	A1	A1	A1	A	A
CNA0014495	HPV16/China/A277/2017	HPV16	2017	China	A	A4	A4	A4	A1	A1	A4	A	A4
CNA0014461	HPV16/China/A243/2017	HPV16	2017	China	A	A4	A4	A4	A1	A1	A4	A	A4
CNA0014428	HPV16/China/A210/2017	HPV16	2017	China	A	A4	A4	A4	A1	A1	A4	A	A4
CNA0014424	HPV16/China/A206/2017	HPV16	2017	China	A	A4	A4	A4	A1	A1	A4	A	A4
CNA0014412	HPV16/China/A194/2017	HPV16	2017	China	A	A4	A4	A4	A1	A1	A4	A	A4
CNA0014401	HPV16/China/A183/2017	HPV16	2017	China	A	A4	A4	A4	A1	A1	A4	A	A4
CNA0014336	HPV16/China/A118/2017	HPV16	2017	China	A	A4	A4	A4	A1	A1	A4	A	A4
CNA0014237	HPV52/China/A019/2017	HPV52	2017	China	A	A1	A1	A1	A1	A1	A1	A	A
CNA0014260	HPV16/China/A042/2017	HPV16	2017	China	A	A4	A4	A4	A1	A1	A4	A	A4
CNA0014555	HPV16/China/A337/2017	HPV16	2017	China	A	A1	A1	A1	A1	A1	A1	A	A1-3
CNA0014562	HPV16/China/A344/2017	HPV16	2017	China	A	A4	A4	A4	A1	A1	A4	A	A4
CNA0014543	HPV16/China/A325/2017	HPV16	2017	China	A	A4	A4	A4	A1	A1	A4	A	A4
CNA0014481	HPV16/China/A263/2017	HPV16	2017	China	A	A4	A4	A4	A1	A4	A4	A	A4
CNA0014420	HPV16/China/A202/2017	HPV16	2017	China	A	A4	A4	A4	A1	A1	A4	A	A4
CNA0014279	HPV16/China/A061/2017	HPV16	2017	China	A	A4	A4	A4	A1	A1	A4	A	A4
CNA0014318	HPV16/China/A100/2017	HPV16	2017	China	A	A3	A1	A3	A1	A1	A1	A	A1-3
CNA0014583	HPV16/China/A365/2017	HPV16	2017	China	U	Undefined	U	U	U	U	U	A	A1-3
CNA0014541	HPV16/China/A323/2017	HPV16	2017	China	A	A4	A4	A4	A4	A4	A4	A	A4
CNA0014445	HPV16/China/A227/2017	HPV16	2017	China	A	A3	A3	A3	A3	A1	A3	A	A1-3
CNA0014587	HPV16/China/A369/2017	HPV16	2017	China	A	A4	A4	A4	A1	A1	A4	A	A4
CNA0014385	HPV16/China/A167/2017	HPV16	2017	China	A	A1	A1	A1	A1	A1	A1	A	A1-3
CNA0014531	HPV16/China/A313/2017	HPV16	2017	China	A	A1	A1	A1	A1	A1	A1	A	A1-3
CNA0014584	HPV16/China/A366/2017	HPV16	2017	China	A	A1	A4	A1	A1	A1	A1	A	A1-3
CNA0014582	HPV16/China/A364/2017	HPV16	2017	China	A	A3	A1	A3	A1	A1	A1	A	A1-3
CNA0014581	HPV16/China/A363/2017	HPV16	2017	China	A	A3	A3	A3	A3	A1	A3	A	A1-3
CNA0014567	HPV16/China/A349/2017	HPV16	2017	China	A	A4	A4	A4	A4	A4	A4	A	A4
CNA0014574	HPV16/China/A356/2017	HPV16	2017	China	A	A1	A4	A1	A1	A1	A1	A	A1-3
CNA0014565	HPV16/China/A347/2017	HPV16	2017	China	A	A4	A4	A4	A4	A4	A4	A	A4
CNA0014573	HPV16/China/A355/2017	HPV16	2017	China	A	A3	A3	A3	A3	A1	A3	A	A1-3
CNA0014554	HPV16/China/A336/2017	HPV16	2017	China	A	A4	A4	A4	A4	A4	A4	A	A4
CNA0014542	HPV16/China/A324/2017	HPV16	2017	China	A	A4	A4	A4	A1	A1	A4	A	A4
CNA0014566	HPV16/China/A348/2017	HPV16	2017	China	A	A1	A4	A1	A1	A1	A1	A	A1-3
CNA0014530	HPV16/China/A312/2017	HPV16	2017	China	A	A4	A4	A4	A4	A4	A4	A	A4
CNA0014529	HPV16/China/A311/2017	HPV16	2017	China	A	A4	A4	A4	A4	A4	A4	A	A4
CNA0014528	HPV16/China/A310/2017	HPV16	2017	China	A	A4	A4	A4	A1	A1	A4	A	A4
CNA0014520	HPV16/China/A302/2017	HPV16	2017	China	A	A4	A4	A4	A4	A4	A4	A	A4
CNA0014564	HPV16/China/A346/2017	HPV16	2017	China	A	A3	A3	A3	A3	A1	A3	A	A1-3
CNA0014496	HPV16/China/A278/2017	HPV16	2017	China	A	A4	A4	A4	A1	A1	A4	A	A4
CNA0014492	HPV16/China/A274/2017	HPV16	2017	China	A	A4	A4	A4	A1	A4	A4	A	A4
CNA0014540	HPV16/China/A322/2017	HPV16	2017	China	A	A3	A3	A3	A1	A1	A3	A	A1-3
CNA0014486	HPV16/China/A268/2017	HPV16	2017	China	A	A4	A4	A4	A1	A4	A4	A	A4
CNA0014477	HPV16/China/A259/2017	HPV16	2017	China	A	A4	A4	A4	A1	A1	A4	A	A4
CNA0014462	HPV16/China/A244/2017	HPV16	2017	China	A	A4	A4	A4	A1	A1	A4	A	A4
CNA0014516	HPV16/China/A298/2017	HPV16	2017	China	A	A1	A4	A1	A1	A1	A1	A	A1-3
CNA0014487	HPV16/China/A269/2017	HPV16	2017	China	A	A1	A4	A1	A1	A1	A1	A	A1-3
CNA0014440	HPV16/China/A222/2017	HPV16	2017	China	A	A4	A4	A4	A4	A4	A4	A	A4
CNA0014439	HPV16/China/A221/2017	HPV16	2017	China	A	A4	A4	A4	A1	A1	A4	A	A4
CNA0014444	HPV16/China/A226/2017	HPV16	2017	China	A	A1	A1	A1	A1	A1	A1	A	A1-3
CNA0014436	HPV16/China/A218/2017	HPV16	2017	China	A	A4	A4	A4	A4	A4	A4	A	A4
CNA0014442	HPV16/China/A224/2017	HPV16	2017	China	A	A1	A4	A1	A1	A1	A1	A	A1-3
CNA0014430	HPV16/China/A212/2017	HPV16	2017	China	A	A4	A4	A4	A4	A4	A4	A	A4
CNA0014425	HPV16/China/A207/2017	HPV16	2017	China	A	A4	A4	A4	A1	A4	A4	A	A4
CNA0014422	HPV16/China/A204/2017	HPV16	2017	China	A	A4	A4	A4	A1	A4	A4	A	A4
CNA0014419	HPV16/China/A201/2017	HPV16	2017	China	A	A4	A4	A4	A1	A1	A4	A	A4
CNA0014418	HPV16/China/A200/2017	HPV16	2017	China	A	A4	A4	A4	A1	A1	A4	A	A4
CNA0014417	HPV16/China/A199/2017	HPV16	2017	China	A	A4	A4	A4	A4	A4	A4	A	A4
CNA0014416	HPV16/China/A198/2017	HPV16	2017	China	A	A4	A4	A4	A1	A1	A4	A	A4
CNA0014415	HPV16/China/A197/2017	HPV16	2017	China	A	A4	A4	A4	A1	A1	A4	A	A4
CNA0014414	HPV16/China/A196/2017	HPV16	2017	China	A	A4	A4	A4	A1	A1	A4	A	A4
CNA0014413	HPV16/China/A195/2017	HPV16	2017	China	A	A4	A4	A4	A1	A1	A4	A	A4
CNA0014437	HPV16/China/A219/2017	HPV16	2017	China	A	A1	A4	A1	A1	A1	A1	A	A1-3
CNA0014433	HPV16/China/A215/2017	HPV16	2017	China	A	A3	A3	A3	A3	A1	A3	A	A1-3
CNA0014403	HPV16/China/A185/2017	HPV16	2017	China	A	A4	A4	A4	A1	A4	A4	A	A4
CNA0014402	HPV16/China/A184/2017	HPV16	2017	China	A	A4	A4	A4	A1	A4	A4	A	A4
CNA0014410	HPV16/China/A192/2017	HPV16	2017	China	A	A1	A4	A1	A1	A1	A1	A	A1-3
CNA0014409	HPV16/China/A191/2017	HPV16	2017	China	A	A1	A1	A1	A1	A1	A1	A	A1-3
CNA0014400	HPV16/China/A182/2017	HPV16	2017	China	A	A1	A4	A1	A1	A1	A1	A	A1-3
CNA0014392	HPV16/China/A174/2017	HPV16	2017	China	A	A4	A4	A4	A4	A4	A4	A	A4
CNA0014398	HPV16/China/A180/2017	HPV16	2017	China	A	A3	A3	A3	A3	A1	A3	A	A1-3
CNA0014387	HPV16/China/A169/2017	HPV16	2017	China	A	A4	A4	A4	A1	A1	A4	A	A4
CNA0014379	HPV16/China/A161/2017	HPV16	2017	China	A	A4	A4	A4	A1	A1	A4	A	A4
CNA0014397	HPV16/China/A179/2017	HPV16	2017	China	A	A1	A4	A1	A1	A1	A1	A	A1-3
CNA0014389	HPV16/China/A171/2017	HPV16	2017	China	A	A3	A3	A3	A1	A1	A3	A	A1-3
CNA0014376	HPV16/China/A158/2017	HPV16	2017	China	A	A3	A3	A3	A3	A1	A3	A	A1-3
CNA0014372	HPV16/China/A154/2017	HPV16	2017	China	A	A4	A4	A4	A1	A4	A4	A	A4
CNA0014369	HPV16/China/A151/2017	HPV16	2017	China	A	A4	A4	A4	A1	A1	A4	A	A4
CNA0014364	HPV16/China/A146/2017	HPV16	2017	China	A	A4	A4	A4	A1	A4	A4	A	A4
CNA0014375	HPV16/China/A157/2017	HPV16	2017	China	A	A3	A3	A3	A3	A1	A3	A	A1-3
CNA0014360	HPV16/China/A142/2017	HPV16	2017	China	A	A4	A4	A4	A1	A4	A4	A	A4
CNA0014374	HPV16/China/A156/2017	HPV16	2017	China	A	A3	A3	A3	A3	A1	A3	A	A1-3
CNA0014349	HPV16/China/A131/2017	HPV16	2017	China	A	A4	A4	A4	A1	A1	A4	A	A4
CNA0014343	HPV16/China/A125/2017	HPV16	2017	China	A	A4	A4	A4	A1	A4	A4	A	A4
CNA0014334	HPV16/China/A116/2017	HPV16	2017	China	A	A4	A4	A4	A4	A4	A4	A	A4
CNA0014330	HPV16/China/A112/2017	HPV16	2017	China	A	A4	A4	A4	A1	A4	A4	A	A4
CNA0014326	HPV16/China/A108/2017	HPV16	2017	China	A	A4	A4	A4	A1	A4	A4	A	A4
CNA0014321	HPV16/China/A103/2017	HPV16	2017	China	A	A4	A4	A4	A4	A4	A4	A	A4
CNA0014312	HPV16/China/A094/2017	HPV16	2017	China	A	A4	A4	A4	A1	A1	A4	A	A4
CNA0014363	HPV16/China/A145/2017	HPV16	2017	China	A	A1	A4	A1	A1	A1	A1	A	A1-3
CNA0014353	HPV16/China/A135/2017	HPV16	2017	China	A	A3	A3	A3	A3	A1	A3	A	A1-3
CNA0014304	HPV16/China/A086/2017	HPV16	2017	China	A	A3	A3	A3	A3	A1	A3	A	A1-3
CNA0014284	HPV16/China/A066/2017	HPV16	2017	China	A	A4	A4	A4	A1	A1	A4	A	A4
CNA0014298	HPV16/China/A080/2017	HPV16	2017	China	A	A3	A1	A3	A1	A1	A1	A	A1-3
CNA0014297	HPV16/China/A079/2017	HPV16	2017	China	A	A1	A4	A1	A1	A1	A1	A	A1-3
CNA0014264	HPV16/China/A046/2017	HPV16	2017	China	A	A1	A4	A1	A1	A1	A1	A	A1-3
CNA0014245	HPV16/China/A027/2017	HPV16	2017	China	A	A4	A4	A4	A4	A4	A4	A	A4
CNA0014242	HPV16/China/A024/2017	HPV16	2017	China	A	A4	A4	A4	A4	A4	A4	A	A4
CNA0014256	HPV16/China/A038/2017	HPV16	2017	China	A	A1	A4	A1	A1	A1	A1	A	A1-3
CNA0014248	HPV16/China/A030/2017	HPV16	2017	China	A	A3	A3	A3	A1	A1	A3	A	A1-3
CNA0014238	HPV16/China/A020/2017	HPV16	2017	China	A	A3	A1	A3	A1	A1	A1	A	A1-3
CNA0014235	HPV16/China/A017/2017	HPV16	2017	China	A	A1	A4	A1	A1	A1	A1	A	A1-3
CNA0014588	HPV16/China/A370/2017	HPV16	2017	China	A	A3	A3	A3	A1	A1	A3	A	A1-3
CNA0014488	HPV16/China/A270/2017	HPV16	2017	China	A	A3	A1	A3	A1	A1	A1	A	A1-3
CNA0014411	HPV16/China/A193/2017	HPV16	2017	China	A	A1	A1	A1	A1	A1	A1	A	A1-3
CNA0014310	HPV16/China/A092/2017	HPV16	2017	China	A	A4	A4	A4	A1	A1	A4	A	A4
CNA0014370	HPV16/China/A152/2017	HPV16	2017	China	A	A1	A1	A1	A1	A1	A1	A	A1-3
CNA0014351	HPV16/China/A133/2017	HPV16	2017	China	A	A1	A4	A1	A1	A1	A1	A	A1-3
CNA0014272	HPV16/China/A054/2017	HPV16	2017	China	A	A3	A3	A3	A1	A1	A1	A	A1-3
CNA0014494	HPV16/China/A276/2017	HPV16	2017	China	A	A4	A4	A4	A4	A4	A4	A	A4
CNA0014384	HPV16/China/A166/2017	HPV16	2017	China	A	A4	A4	A4	A1	A1	A4	A	A4
CNA0014286	HPV16/China/A068/2017	HPV16	2017	China	A	A4	A4	A4	A1	A1	A4	A	A4
CNA0014253	HPV16/China/A035/2017	HPV16	2017	China	A	A3	A3	A3	A3	A1	A3	A	A1-3
CNA0014258	HPV16/China/A040/2017	HPV16	2017	China	A	A1	A4	A1	A1	A1	A1	A	A1-3
CNA0014441	HPV16/China/A223/2017	HPV16	2017	China	A	A3	A3	A3	A4	A1	A3	A	A1-3
CNA0014224	HPV16/China/A006/2017	HPV16	2017	China	A	A3	A1	A3	A1	A1	A1	A	A1-3
CNA0014223	HPV16/China/A005/2017	HPV16	2017	China	A	A4	A4	A4	A4	A4	A4	A	A4
CNA0014228	HPV16/China/A010/2017	HPV16	2017	China	A	A1	A4	A1	A1	A1	A1	A	A1-3
CNA0014580	HPV18/China/A362/2017	HPV18	2017	China	A	A1	A1	A1	A1	A1	A1	A	A1-4
CNA0014579	HPV18/China/A361/2017	HPV18	2017	China	A	A1	A1	A1	A1	A1	A1	A	A1-4
CNA0014578	HPV18/China/A360/2017	HPV18	2017	China	A	A1	A1	A1	A1	A1	A1	A	A1-4
CNA0014549	HPV18/China/A331/2017	HPV18	2017	China	A	A1	A1	A1	A1	A1	A1	A	A1-4
CNA0014545	HPV18/China/A327/2017	HPV18	2017	China	A	A1	A1	A1	A1	A1	A1	A	A1-4
CNA0014523	HPV18/China/A305/2017	HPV18	2017	China	A	A1	A1	A1	A1	A1	A1	A	A1-4
CNA0014522	HPV18/China/A304/2017	HPV18	2017	China	A	A1	A1	A1	A1	A1	A1	A	A1-4
CNA0014514	HPV18/China/A296/2017	HPV18	2017	China	A	A4	A4	A4	A4	A4	A4	A	A1-4
CNA0014491	HPV18/China/A273/2017	HPV18	2017	China	A	A4	A4	A4	A4	A4	A4	A	A1-4
CNA0014482	HPV18/China/A264/2017	HPV18	2017	China	A	A1	A1	A1	A1	A1	A1	A	A1-4
CNA0014480	HPV18/China/A262/2017	HPV18	2017	China	A	A1	A1	A1	A1	A1	A1	A	A1-4
CNA0014479	HPV18/China/A261/2017	HPV18	2017	China	A	A4	A4	A4	A4	A4	A4	A	A1-4
CNA0014464	HPV18/China/A246/2017	HPV18	2017	China	A	A1	A1	A1	A1	A1	A1	A	A1-4
CNA0014463	HPV18/China/A245/2017	HPV18	2017	China	A	A1	A1	A1	A1	A1	A1	A	A1-4
CNA0014460	HPV18/China/A242/2017	HPV18	2017	China	A	A1	A1	A1	A1	A1	A1	A	A1-4
CNA0014435	HPV18/China/A217/2017	HPV18	2017	China	A	A1	A1	A1	A1	A1	A1	A	A1-4
CNA0014432	HPV18/China/A214/2017	HPV18	2017	China	A	A1	A1	A1	A1	A1	A1	A	A1-4
CNA0014429	HPV18/China/A211/2017	HPV18	2017	China	A	A1	A1	A1	A1	A1	A1	A	A1-4
CNA0014427	HPV18/China/A209/2017	HPV18	2017	China	A	A1	A1	A1	A1	A1	A1	A	A1-4
CNA0014421	HPV18/China/A203/2017	HPV18	2017	China	A	A1	A1	A1	A1	A1	A1	A	A1-4
CNA0014399	HPV18/China/A181/2017	HPV18	2017	China	A	A1	A1	A1	A1	A1	A1	A	A1-4
CNA0014386	HPV18/China/A168/2017	HPV18	2017	China	A	A4	A4	A4	A4	A4	A4	A	A1-4
CNA0014380	HPV18/China/A162/2017	HPV18	2017	China	A	A1	A1	A1	A1	A1	A1	A	A1-4
CNA0014365	HPV18/China/A147/2017	HPV18	2017	China	A	A1	A1	A1	A1	A1	A1	A	A1-4
CNA0014361	HPV18/China/A143/2017	HPV18	2017	China	A	A1	A1	A1	A1	A1	A1	A	A1-4
CNA0014356	HPV18/China/A138/2017	HPV18	2017	China	A	A1	A1	A1	A1	A1	A1	A	A1-4
CNA0014345	HPV18/China/A127/2017	HPV18	2017	China	A	A1	A1	A1	A1	A1	A1	A	A1-4
CNA0014340	HPV18/China/A122/2017	HPV18	2017	China	A	A4	A4	A4	A4	A4	A4	A	A1-4
CNA0014337	HPV18/China/A119/2017	HPV18	2017	China	A	A1	A1	A1	A1	A1	A1	A	A1-4
CNA0014323	HPV18/China/A105/2017	HPV18	2017	China	A	A1	A1	A1	A1	A1	A1	A	A1-4
CNA0014316	HPV18/China/A098/2017	HPV18	2017	China	A	A1	A1	A1	A1	A1	A1	A	A1-4
CNA0014315	HPV18/China/A097/2017	HPV18	2017	China	A	A4	A4	A4	A4	A4	A4	A	A1-4
CNA0014299	HPV18/China/A081/2017	HPV18	2017	China	A	A4	A4	A4	A4	A4	A4	A	A1-4
CNA0014289	HPV18/China/A071/2017	HPV18	2017	China	A	A1	A1	A1	A1	A1	A1	A	A1-4
CNA0014280	HPV18/China/A062/2017	HPV18	2017	China	A	A4	A4	A4	A4	A4	A4	A	A1-4
CNA0014274	HPV18/China/A056/2017	HPV18	2017	China	A	A1	A1	A1	A1	A1	A1	A	A1-4
CNA0014269	HPV18/China/A051/2017	HPV18	2017	China	A	A1	A1	A1	A1	A1	A1	A	A1-4
CNA0014262	HPV18/China/A044/2017	HPV18	2017	China	A	A4	A4	A4	A4	A4	A4	A	A1-4
CNA0014259	HPV18/China/A041/2017	HPV18	2017	China	A	A1	A1	A1	A1	A1	A1	A	A1-4
CNA0014250	HPV18/China/A032/2017	HPV18	2017	China	A	A1	A1	A1	A1	A1	A1	A	A1-4
CNA0014244	HPV18/China/A026/2017	HPV18	2017	China	A	A4	A4	A4	A4	A4	A4	A	A1-4
CNA0014240	HPV18/China/A022/2017	HPV18	2017	China	A	A1	A1	A1	A1	A1	A1	A	A1-4
CNA0014236	HPV18/China/A018/2017	HPV18	2017	China	A	A1	A1	A1	A1	A1	A1	A	A1-4
CNA0014443	HPV18/China/A225/2017	HPV18	2017	China	A	A1	A1	A1	A1	A1	A1	A	A1-4
CNA0014561	HPV18/China/A343/2017	HPV18	2017	China	A	A1	A1	A1	A1	A1	A1	A	A1-4
CNA0014391	HPV18/China/A173/2017	HPV18	2017	China	A	A1	A1	A1	A1	A1	A1	A	A1-4
CNA0014229	HPV18/China/A011/2017	HPV18	2017	China	A	A3	A3	A3	A3	A3	A3	A	A1-4
CNA0014572	HPV52/China/A354/2017	HPV52	2017	China	C	C2	C2	C2	C2	C1	C2	C	C2
CNA0014339	HPV52/China/A121/2017	HPV52	2017	China	C	C2	C2	C2	C2	C1	C2	C	C2
CNA0014233	HPV52/China/A015/2017	HPV52	2017	China	C	C2	C1	C2	C2	C1	C2	C	C2
CNA0014589	HPV52/China/A371/2017	HPV52	2017	China	B	B2	B2	B2	B2	B2	B2	B	B2
CNA0014586	HPV52/China/A368/2017	HPV52	2017	China	B	B2	B2	B2	B2	B2	B2	B	B2
CNA0014559	HPV52/China/A341/2017	HPV52	2017	China	B	B2	B2	B2	B2	B2	B2	B	B2
CNA0014556	HPV52/China/A338/2017	HPV52	2017	China	B	B2	B2	B2	B2	B2	B2	B	B2
CNA0014548	HPV52/China/A330/2017	HPV52	2017	China	B	B2	B2	B2	B2	B2	B2	B	B2
CNA0014547	HPV52/China/A329/2017	HPV52	2017	China	B	B2	B2	B2	B2	B2	B2	B	B2
CNA0014544	HPV52/China/A326/2017	HPV52	2017	China	B	B2	B2	B2	B2	B2	B2	B	B2
CNA0014539	HPV52/China/A321/2017	HPV52	2017	China	B	B2	B2	B2	B2	B2	B2	B	B2
CNA0014538	HPV52/China/A320/2017	HPV52	2017	China	B	B2	B2	B2	B2	B2	B2	B	B2
CNA0014536	HPV52/China/A318/2017	HPV52	2017	China	B	B2	B2	B2	B2	B2	B2	B	B2
CNA0014532	HPV52/China/A314/2017	HPV52	2017	China	B	B2	B2	B2	B2	B2	B2	B	B2
CNA0014527	HPV52/China/A309/2017	HPV52	2017	China	B	B2	B2	B2	B2	B2	B2	B	B2
CNA0014526	HPV52/China/A308/2017	HPV52	2017	China	B	B2	B2	B2	B2	B2	B2	B	B2
CNA0014521	HPV52/China/A303/2017	HPV52	2017	China	B	B2	B2	B2	B2	B2	B2	B	B2
CNA0014519	HPV52/China/A301/2017	HPV52	2017	China	B	B2	B2	B2	B2	B2	B2	B	B2
CNA0014518	HPV52/China/A300/2017	HPV52	2017	China	B	B2	B2	B2	B2	B2	B2	B	B2
CNA0014515	HPV52/China/A297/2017	HPV52	2017	China	B	B2	B2	B2	B2	B2	B2	B	B2
CNA0014510	HPV52/China/A292/2017	HPV52	2017	China	B	B2	B2	B2	B2	B2	B2	B	B2
CNA0014507	HPV52/China/A289/2017	HPV52	2017	China	B	B2	B2	B2	B2	B2	B2	B	B2
CNA0014506	HPV52/China/A288/2017	HPV52	2017	China	B	B2	B2	B2	B2	B2	B2	B	B2
CNA0014505	HPV52/China/A287/2017	HPV52	2017	China	B	B2	B2	B2	B2	B2	B2	B	B2
CNA0014504	HPV52/China/A286/2017	HPV52	2017	China	B	B2	B2	B2	B2	B2	B2	B	B2
CNA0014503	HPV52/China/A285/2017	HPV52	2017	China	B	B2	B2	B2	B2	B2	B2	B	B2
CNA0014502	HPV52/China/A284/2017	HPV52	2017	China	B	B2	B2	B2	B2	B2	B2	B	B2
CNA0014501	HPV52/China/A283/2017	HPV52	2017	China	B	B2	B2	B2	B2	B2	B2	B	B2
CNA0014500	HPV52/China/A282/2017	HPV52	2017	China	B	B2	B2	B2	B2	B2	B2	B	B2
CNA0014499	HPV52/China/A281/2017	HPV52	2017	China	B	B2	B2	B2	B2	B2	B2	B	B2
CNA0014497	HPV52/China/A279/2017	HPV52	2017	China	B	B2	B2	B1	B2	B2	B2	B	B2
CNA0014493	HPV52/China/A275/2017	HPV52	2017	China	B	B2	B2	B2	B2	B2	B2	B	B2
CNA0014478	HPV52/China/A260/2017	HPV52	2017	China	B	B2	B2	B2	B2	B2	B2	B	B2
CNA0014476	HPV52/China/A258/2017	HPV52	2017	China	B	B2	B2	B2	B2	B2	B2	B	B2
CNA0014475	HPV52/China/A257/2017	HPV52	2017	China	B	B2	B2	B2	B2	B2	B2	B	B2
CNA0014474	HPV52/China/A256/2017	HPV52	2017	China	B	B2	B2	B2	B2	B2	B2	B	B2
CNA0014471	HPV52/China/A253/2017	HPV52	2017	China	B	B2	B2	B2	B2	B2	B2	B	B2
CNA0014470	HPV52/China/A252/2017	HPV52	2017	China	B	B2	B2	B2	B2	B2	B2	B	B2
CNA0014469	HPV52/China/A251/2017	HPV52	2017	China	B	B2	B2	B2	B2	B2	B2	B	B2
CNA0014459	HPV52/China/A241/2017	HPV52	2017	China	B	B2	B2	B2	B2	B2	B2	B	B2
CNA0014458	HPV52/China/A240/2017	HPV52	2017	China	B	B2	B2	B2	B2	B2	B2	B	B2
CNA0014457	HPV52/China/A239/2017	HPV52	2017	China	B	B2	B2	B2	B2	B2	B2	B	B2
CNA0014456	HPV52/China/A238/2017	HPV52	2017	China	B	B2	B2	B2	B2	B2	B2	B	B2
CNA0014455	HPV52/China/A237/2017	HPV52	2017	China	B	B2	B2	B2	B2	B2	B2	B	B2
CNA0014454	HPV52/China/A236/2017	HPV52	2017	China	B	B2	B2	B2	B2	B2	B2	B	B2
CNA0014453	HPV52/China/A235/2017	HPV52	2017	China	B	B2	B2	B2	B2	B2	B2	B	B2
CNA0014434	HPV52/China/A216/2017	HPV52	2017	China	B	B2	B2	B2	B2	B2	B2	B	B2
CNA0014431	HPV52/China/A213/2017	HPV52	2017	China	B	B2	B2	B2	B2	B2	B2	B	B2
CNA0014407	HPV52/China/A189/2017	HPV52	2017	China	B	B2	B2	B2	B2	B2	B2	B	B2
CNA0014406	HPV52/China/A188/2017	HPV52	2017	China	B	B2	B2	B2	B2	B2	B2	B	B2
CNA0014404	HPV52/China/A186/2017	HPV52	2017	China	B	B2	B2	B2	B2	B2	B2	B	B2
CNA0014396	HPV52/China/A178/2017	HPV52	2017	China	B	B2	B2	B2	B2	B2	B2	B	B2
CNA0014388	HPV52/China/A170/2017	HPV52	2017	China	B	B2	B2	B2	B2	B2	B2	B	B2
CNA0014382	HPV52/China/A164/2017	HPV52	2017	China	B	B2	B2	B2	B2	B2	B2	B	B2
CNA0014378	HPV52/China/A160/2017	HPV52	2017	China	B	B2	B2	B2	B2	B2	B2	B	B2
CNA0014377	HPV52/China/A159/2017	HPV52	2017	China	B	B2	B2	B2	B2	B2	B2	B	B2
CNA0014373	HPV52/China/A155/2017	HPV52	2017	China	B	B2	B2	B2	B2	B2	B2	B	B2
CNA0014371	HPV52/China/A153/2017	HPV52	2017	China	B	B2	B2	B2	B2	B2	B2	B	B2
CNA0014368	HPV52/China/A150/2017	HPV52	2017	China	B	B2	B2	B2	B2	B2	B2	B	B2
CNA0014367	HPV52/China/A149/2017	HPV52	2017	China	B	B2	B2	B2	B2	B2	B2	B	B2
CNA0014366	HPV52/China/A148/2017	HPV52	2017	China	B	B2	B2	B2	B2	B2	B2	B	B2
CNA0014362	HPV52/China/A144/2017	HPV52	2017	China	B	B2	B2	B2	B2	B2	B2	B	B2
CNA0014358	HPV52/China/A140/2017	HPV52	2017	China	B	B2	B2	B2	B2	B2	B2	B	B2
CNA0014350	HPV52/China/A132/2017	HPV52	2017	China	B	B2	B2	B2	B2	B2	B2	B	B2
CNA0014348	HPV52/China/A130/2017	HPV52	2017	China	B	B2	B2	B2	B2	B2	B2	B	B2
CNA0014347	HPV52/China/A129/2017	HPV52	2017	China	B	B2	B2	B2	B2	B2	B2	B	B2
CNA0014344	HPV52/China/A126/2017	HPV52	2017	China	B	B2	B2	B2	B2	B2	B2	B	B2
CNA0014342	HPV52/China/A124/2017	HPV52	2017	China	B	B2	B2	B2	B2	B2	B2	B	B2
CNA0014335	HPV52/China/A117/2017	HPV52	2017	China	B	B2	B2	B2	B2	B2	B2	B	B2
CNA0014333	HPV52/China/A115/2017	HPV52	2017	China	B	B2	B2	B2	B2	B2	B2	B	B2
CNA0014328	HPV52/China/A110/2017	HPV52	2017	China	B	B2	B2	B2	B2	B2	B2	B	B2
CNA0014324	HPV52/China/A106/2017	HPV52	2017	China	B	B2	B2	B2	B2	B2	B2	B	B2
CNA0014322	HPV52/China/A104/2017	HPV52	2017	China	B	B2	B2	B2	B2	B2	B2	B	B2
CNA0014320	HPV52/China/A102/2017	HPV52	2017	China	B	B2	B2	B2	B2	B2	B2	B	B2
CNA0014319	HPV52/China/A101/2017	HPV52	2017	China	B	B2	B2	B2	B2	B2	B2	B	B2
CNA0014314	HPV52/China/A096/2017	HPV52	2017	China	B	B2	B2	B2	B2	B2	B2	B	B2
CNA0014309	HPV52/China/A091/2017	HPV52	2017	China	B	B2	B2	B2	B2	B2	B2	B	B2
CNA0014308	HPV52/China/A090/2017	HPV52	2017	China	B	B2	B2	B2	B2	B2	B2	B	B2
CNA0014306	HPV52/China/A088/2017	HPV52	2017	China	B	B2	B2	B2	B2	B2	B2	B	B2
CNA0014303	HPV52/China/A085/2017	HPV52	2017	China	B	B2	B2	B2	B2	B2	B2	B	B2
CNA0014296	HPV52/China/A078/2017	HPV52	2017	China	B	B2	B2	B2	B2	B2	B2	B	B2
CNA0014295	HPV52/China/A077/2017	HPV52	2017	China	B	B2	B2	B2	B2	B2	B2	B	B2
CNA0014293	HPV52/China/A075/2017	HPV52	2017	China	B	B2	B2	B2	B2	B2	B2	B	B2
CNA0014290	HPV52/China/A072/2017	HPV52	2017	China	B	B2	B2	B2	B2	B2	B2	B	B2
CNA0014282	HPV52/China/A064/2017	HPV52	2017	China	B	B2	B2	B2	B2	B2	B2	B	B2
CNA0014277	HPV52/China/A059/2017	HPV52	2017	China	B	B2	B2	B2	B2	B2	B2	B	B2
CNA0014276	HPV52/China/A058/2017	HPV52	2017	China	B	B2	B2	B2	B2	B2	B2	B	B2
CNA0014275	HPV52/China/A057/2017	HPV52	2017	China	B	B2	B2	B2	B2	B2	B2	B	B2
CNA0014268	HPV52/China/A050/2017	HPV52	2017	China	B	B2	B2	B2	B2	B2	B2	B	B2
CNA0014263	HPV52/China/A045/2017	HPV52	2017	China	B	B2	B2	B2	B2	B2	B2	B	B2
CNA0014261	HPV52/China/A043/2017	HPV52	2017	China	B	B2	B2	B2	B2	B2	B2	B	B2
CNA0014249	HPV52/China/A031/2017	HPV52	2017	China	B	B2	B2	B2	B2	B2	B2	B	B2
CNA0014247	HPV52/China/A029/2017	HPV52	2017	China	B	B2	B2	B2	B2	B2	B2	B	B2
CNA0014246	HPV52/China/A028/2017	HPV52	2017	China	B	B2	B2	B2	B2	B2	B2	B	B2
CNA0014241	HPV52/China/A023/2017	HPV52	2017	China	B	B2	B2	B2	B2	B2	B2	B	B2
CNA0014239	HPV52/China/A021/2017	HPV52	2017	China	B	B2	B2	B2	B2	B2	B2	B	B2
CNA0014231	HPV52/China/A013/2017	HPV52	2017	China	B	B2	B2	B2	B2	B2	B2	B	B2
CNA0014329	HPV52/China/A111/2017	HPV52	2017	China	B	B2	B2	B2	B2	B2	B2	B	B2
CNA0014302	HPV52/China/A084/2017	HPV52	2017	China	B	B2	B2	B2	B2	B2	B2	B	B2
CNA0014560	HPV52/China/A342/2017	HPV52	2017	China	B	B2	B2	B2	B2	B2	B2	B	B2
CNA0014552	HPV52/China/A334/2017	HPV52	2017	China	B	B2	B2	B2	B2	B2	B2	B	B2
CNA0014300	HPV52/China/A082/2017	HPV52	2017	China	B	B2	B2	B2	B2	B2	B2	B	B2
CNA0014281	HPV52/China/A063/2017	HPV52	2017	China	B	B2	B2	B2	B2	B2	B2	B	B2
CNA0014525	HPV52/China/A307/2017	HPV52	2017	China	B	B2	B2	B2	B2	B2	B2	B	B2
CNA0014490	HPV52/China/A272/2017	HPV52	2017	China	B	B2	B2	B2	B2	B2	B2	B	B2
CNA0014452	HPV52/China/A234/2017	HPV52	2017	China	B	B2	B2	B2	B2	B2	B2	B	B2
CNA0014383	HPV52/China/A165/2017	HPV52	2017	China	B	B2	B2	B2	B2	B2	B2	B	B2
CNA0014313	HPV52/China/A095/2017	HPV52	2017	China	B	B2	B2	B2	B2	B2	B2	B	B2
CNA0014219	HPV18/China/A001/2017	HPV18	2017	China	A	A1	A1	A1	A1	A1	A1	A	A1-4
CNA0014273	HPV52/China/A055/2017	HPV52	2017	China	D	D	D	D	D	D	D	D	D
CNA0014234	HPV16/China/A016/2017	HPV16	2017	China	D	D3	D2	D3	D3	D3	D3	D	D
CNA0014537	HPV52/China/A319/2017	HPV52	2017	China	B	B2	B2	B2	B2	B2	B2	B	B2
CNA0014221	HPV52/China/A003/2017	HPV52	2017	China	B	B2	B2	B2	B2	B2	B2	B	B2
CNA0014225	HPV52/China/A007/2017	HPV52	2017	China	B	B2	B2	B2	B2	B2	B2	B	B2
CNA0014227	HPV52/China/A009/2017	HPV52	2017	China	B	B2	B2	B2	B2	B2	B2	B	B2
CNA0014222	HPV52/China/A004/2017	HPV52	2017	China	B	B2	B2	B2	B2	B2	B2	B	B2
CNA0014220	HPV52/China/A002/2017	HPV52	2017	China	B	B2	B2	B2	B2	B2	B2	B	B2
CNA0014550	HPV58/China/A332/2017	HPV58	2017	China	A	A3	A3	A3	A3	A3	A3	A	A3
CNA0014511	HPV58/China/A293/2017	HPV58	2017	China	A	A3	A3	A3	A3	A3	A3	A	A3
CNA0014485	HPV58/China/A267/2017	HPV58	2017	China	A	A3	A3	A3	A3	A3	A3	A	A3
CNA0014395	HPV58/China/A177/2017	HPV58	2017	China	A	A3	A3	A3	A3	A3	A3	A	A3
CNA0014394	HPV58/China/A176/2017	HPV58	2017	China	A	A3	A3	A3	A3	A3	A3	A	A3
CNA0014390	HPV58/China/A172/2017	HPV58	2017	China	A	A3	A3	A3	A3	A3	A3	A	A3
CNA0014355	HPV58/China/A137/2017	HPV58	2017	China	A	A1	A1	U	A1	A1	A1	A	A1
CNA0014447	HPV58/China/A229/2017	HPV58	2017	China	B	B2	U	U	U	U	B2	B	B2
CNA0014585	HPV58/China/A367/2017	HPV58	2017	China	A	A1	A1	A1	A1	A1	A1	A	A1
CNA0014577	HPV58/China/A359/2017	HPV58	2017	China	A	A1	A1	A1	A1	A1	A1	A	A1
CNA0014576	HPV58/China/A358/2017	HPV58	2017	China	A	A2	A2	A2	A2	A2	A2	A	A2
CNA0014575	HPV58/China/A357/2017	HPV58	2017	China	A	A1	A1	A1	A1	A1	A1	A	A1
CNA0014570	HPV58/China/A352/2017	HPV58	2017	China	A	A2	A2	A2	A2	A2	A2	A	A2
CNA0014569	HPV58/China/A351/2017	HPV58	2017	China	A	A2	A2	A2	A2	A2	A2	A	A2
CNA0014568	HPV58/China/A350/2017	HPV58	2017	China	A	A2	A2	A2	A2	A2	A2	A	A2
CNA0014563	HPV58/China/A345/2017	HPV58	2017	China	A	A1	A1	U	A1	A1	A1	A	A1
CNA0014557	HPV58/China/A339/2017	HPV58	2017	China	A	A2	A2	A2	A2	A2	A2	A	A2
CNA0014553	HPV58/China/A335/2017	HPV58	2017	China	A	A1	A1	A1	A1	A1	A1	A	A1
CNA0014551	HPV58/China/A333/2017	HPV58	2017	China	A	A1	A1	A1	A1	A1	A1	A	A1
CNA0014546	HPV58/China/A328/2017	HPV58	2017	China	A	A1	A1	A1	A1	A1	A1	A	A1
CNA0014535	HPV58/China/A317/2017	HPV58	2017	China	A	A1	A1	A1	A1	A1	A1	A	A1
CNA0014534	HPV58/China/A316/2017	HPV58	2017	China	A	A2	A2	A2	A2	A2	A2	A	A2
CNA0014533	HPV58/China/A315/2017	HPV58	2017	China	A	A2	A2	A2	A2	A2	A2	A	A2
CNA0014524	HPV58/China/A306/2017	HPV58	2017	China	A	A2	A2	A2	A2	A2	A2	A	A2
CNA0014517	HPV58/China/A299/2017	HPV58	2017	China	A	A1	A1	U	A1	A1	A1	A	A1
CNA0014513	HPV58/China/A295/2017	HPV58	2017	China	A	A1	A1	U	A1	A1	A1	A	A1
CNA0014512	HPV58/China/A294/2017	HPV58	2017	China	A	A1	A1	A1	A1	A1	A1	A	A1
CNA0014509	HPV58/China/A291/2017	HPV58	2017	China	A	A1	A1	U	A1	A1	A1	A	A1
CNA0014508	HPV58/China/A290/2017	HPV58	2017	China	A	A1	A1	A1	A1	A1	A1	A	A1
CNA0014489	HPV58/China/A271/2017	HPV58	2017	China	A	A2	A2	A2	A2	A2	A2	A	A2
CNA0014484	HPV58/China/A266/2017	HPV58	2017	China	A	A1	A1	A1	A1	A1	A1	A	A1
CNA0014483	HPV58/China/A265/2017	HPV58	2017	China	A	A1	A1	A1	A1	A1	A1	A	A1
CNA0014473	HPV58/China/A255/2017	HPV58	2017	China	A	A2	A2	A2	A2	A2	A2	A	A2
CNA0014472	HPV58/China/A254/2017	HPV58	2017	China	A	A1	A1	U	A1	A1	A1	A	A1
CNA0014468	HPV58/China/A250/2017	HPV58	2017	China	A	A1	A1	A1	A1	A1	A1	A	A1
CNA0014467	HPV58/China/A249/2017	HPV58	2017	China	A	A1	A1	A1	A1	A1	A1	A	A1
CNA0014466	HPV58/China/A248/2017	HPV58	2017	China	A	A1	A1	U	A1	A1	A1	A	A1
CNA0014465	HPV58/China/A247/2017	HPV58	2017	China	A	A1	A1	A1	A1	A1	A1	A	A1
CNA0014451	HPV58/China/A233/2017	HPV58	2017	China	A	A2	A2	A2	A2	A2	A2	A	A2
CNA0014450	HPV58/China/A232/2017	HPV58	2017	China	A	A1	A1	A1	U	A1	A1	A	A1
CNA0014449	HPV58/China/A231/2017	HPV58	2017	China	A	A1	A1	A1	A1	A1	A1	A	A1
CNA0014448	HPV58/China/A230/2017	HPV58	2017	China	A	A2	A2	A2	A2	A2	A2	A	A2
CNA0014446	HPV58/China/A228/2017	HPV58	2017	China	A	A1	A1	U	A1	A1	A1	A	A1
CNA0014426	HPV58/China/A208/2017	HPV58	2017	China	A	A2	A2	A2	A2	A2	A2	A	A2
CNA0014423	HPV58/China/A205/2017	HPV58	2017	China	A	A1	A1	U	A1	A1	A1	A	A1
CNA0014408	HPV58/China/A190/2017	HPV58	2017	China	A	A1	A1	A1	A1	A1	A1	A	A1
CNA0014405	HPV58/China/A187/2017	HPV58	2017	China	A	A1	A1	U	A1	A1	A1	A	A1
CNA0014393	HPV58/China/A175/2017	HPV58	2017	China	A	A2	A2	A2	A2	A2	A2	A	A2
CNA0014381	HPV58/China/A163/2017	HPV58	2017	China	A	A1	A1	A1	A1	A1	A1	A	A1
CNA0014359	HPV58/China/A141/2017	HPV58	2017	China	A	A1	A1	U	A1	A1	A1	A	A1
CNA0014357	HPV58/China/A139/2017	HPV58	2017	China	A	A1	A1	A1	A1	A1	A1	A	A1
CNA0014354	HPV58/China/A136/2017	HPV58	2017	China	A	A1	A1	A1	A1	A1	A1	A	A1
CNA0014352	HPV58/China/A134/2017	HPV58	2017	China	A	A2	A2	A2	A2	A2	A2	A	A2
CNA0014341	HPV58/China/A123/2017	HPV58	2017	China	A	A1	A1	U	A1	A1	A1	A	A1
CNA0014338	HPV58/China/A120/2017	HPV58	2017	China	A	A1	A1	A1	A1	A1	A1	A	A1
CNA0014332	HPV58/China/A114/2017	HPV58	2017	China	A	A1	A1	U	A1	A1	A1	A	A1
CNA0014331	HPV58/China/A113/2017	HPV58	2017	China	A	A1	A1	U	A1	A1	A1	A	A1
CNA0014327	HPV58/China/A109/2017	HPV58	2017	China	A	A1	A1	A1	A1	A1	A1	A	A1
CNA0014325	HPV58/China/A107/2017	HPV58	2017	China	A	A2	A2	A2	A2	A2	A2	A	A2
CNA0014317	HPV58/China/A099/2017	HPV58	2017	China	A	A1	A1	A1	A1	A1	A1	A	A1
CNA0014307	HPV58/China/A089/2017	HPV58	2017	China	A	A2	A2	A2	A2	A2	A2	A	A2
CNA0014305	HPV58/China/A087/2017	HPV58	2017	China	A	A1	A1	U	A1	A1	A1	A	A1
CNA0014301	HPV58/China/A083/2017	HPV58	2017	China	A	A3	A3	A3	A3	A3	A3	A	A3
CNA0014294	HPV58/China/A076/2017	HPV58	2017	China	A	A1	A1	U	A1	A1	A1	A	A1
CNA0014292	HPV58/China/A074/2017	HPV58	2017	China	A	A1	A1	U	A1	A1	A1	A	A1
CNA0014291	HPV58/China/A073/2017	HPV58	2017	China	A	A1	A1	U	A1	A1	A1	A	A1
CNA0014288	HPV58/China/A070/2017	HPV58	2017	China	A	A3	A3	A3	A3	A3	A3	A	A3
CNA0014287	HPV58/China/A069/2017	HPV58	2017	China	A	A3	A3	A3	A3	A3	A3	A	A3
CNA0014285	HPV58/China/A067/2017	HPV58	2017	China	A	A1	A1	U	A1	A1	A1	A	A1
CNA0014283	HPV58/China/A065/2017	HPV58	2017	China	A	A1	A1	U	A1	A1	A1	A	A1
CNA0014278	HPV58/China/A060/2017	HPV58	2017	China	A	A3	A3	A3	A3	A3	A3	A	A3
CNA0014271	HPV58/China/A053/2017	HPV58	2017	China	A	A2	A2	A2	A2	A2	A2	A	A2
CNA0014270	HPV58/China/A052/2017	HPV58	2017	China	A	A1	A1	A1	A1	A1	A1	A	A1
CNA0014267	HPV58/China/A049/2017	HPV58	2017	China	A	A2	A2	A2	A2	A2	A2	A	A2
CNA0014266	HPV58/China/A048/2017	HPV58	2017	China	A	A3	A3	A3	A3	A3	A3	A	A3
CNA0014265	HPV58/China/A047/2017	HPV58	2017	China	A	A1	A1	U	A1	A1	A1	A	A1
CNA0014257	HPV58/China/A039/2017	HPV58	2017	China	A	A1	A1	A1	A1	A1	A1	A	A1
CNA0014255	HPV58/China/A037/2017	HPV58	2017	China	A	A1	A1	A1	A1	A1	A1	A	A1
CNA0014254	HPV58/China/A036/2017	HPV58	2017	China	A	A2	A2	A2	A2	A2	A2	A	A2
CNA0014252	HPV58/China/A034/2017	HPV58	2017	China	A	A1	A1	U	A1	A1	A1	A	A1
CNA0014251	HPV58/China/A033/2017	HPV58	2017	China	A	A2	A2	A2	A2	A2	A2	A	A2
CNA0014243	HPV58/China/A025/2017	HPV58	2017	China	A	A3	A3	A3	A3	A3	A3	A	A3
CNA0014232	HPV58/China/A014/2017	HPV58	2017	China	A	A2	A2	A2	A2	A2	A2	A	A2
CNA0014230	HPV58/China/A012/2017	HPV58	2017	China	A	A1	A1	A1	A1	A1	A1	A	A1
CNA0014558	HPV58/China/A340/2017	HPV58	2017	China	A	A2	A2	A2	A2	A2	A1	A	A2
CNA0014498	HPV58/China/A280/2017	HPV58	2017	China	A	A1	A1	A1	A1	A1	A1	A	A1
CNA0014346	HPV58/China/A128/2017	HPV58	2017	China	A	A1	A1	U	A1	A1	A1	A	A1
CNA0014311	HPV58/China/A093/2017	HPV58	2017	China	A	A2	A2	A2	A2	A2	A2	A	A2
CNA0014226	HPV58/China/A008/2017	HPV58	2017	China	A	A2	A2	A2	A2	A2	A2	A	A2
